# Ensuring meiotic DNA break formation in the mouse pseudoautosomal region

**DOI:** 10.1101/536136

**Authors:** Laurent Acquaviva, Michiel Boekhout, Mehmet E. Karasu, Kevin Brick, Florencia Pratto, Megan van Overbeek, Liisa Kauppi, R. Daniel Camerini-Otero, Maria Jasin, Scott Keeney

## Abstract

Sex chromosomes in males share only a diminutive homologous segment, the pseudoautosomal region (PAR), wherein meiotic double-strand breaks (DSBs), pairing, and crossing over must occur for correct segregation. How cells ensure PAR recombination is unknown. Here we delineate cis-and trans-acting factors that control PAR ultrastructure and make the PAR the hottest area of DSB formation in the male mouse genome. Prior to DSB formation, PAR chromosome axes elongate, sister chromatids separate, and DSB-promoting factors hyperaccumulate. These phenomena are linked to mo-2 minisatellite arrays and require ANKRD31 protein. We propose that the repetitive PAR sequence confers unique chromatin and higher order structures crucial for DSB formation, X–Y pairing, and recombination. Our findings establish a mechanistic paradigm of mammalian sex chromosome segregation during spermatogenesis.
