## Supplementary material for "Ensuring meiotic DNA break formation in the mouse pseudoautosomal region": Data File S1

### Sheet: Table 1
Table 1: Quantification of ANKRD31 foci colocalizing with MEI4, REC114 and IHO1 foci in WT leptotene/zygotene spermatocytes (for Figure 1B and S1C).
	for Figure 1B			for Figure S1C			for Figure S1C
	MEI4			REC114			IHO1
	colocalized	MEI4 only	ANKRD31 only	colocalized	REC114 only	ANKRD31 only	colocalized	IHO1 only	ANKRD31 only
	270	7	22	164	15	29	285	55	4
	231	8	26	213	21	14	267	32	8
	262	6	27	198	14	24	221	82	27
	180	12	21	229	10	37	170	15	28
	227	9	24	193	10	29	236	26	24
	204	9	34	192	21	34	227	86	14
	267	2	19	216	8	29	241	43	19
	209	8	34	235	5	22	201	65	13
	224	6	37	266	12	53	233	45	12
	225	6	24	176	13	37	223	42	25
	209	11	38	224	16	31	208	110	10
	191	7	24	214	8	47	166	77	24
	233	8	30	193	7	45	189	55	12
	173	15	29	193	13	34	162	12	25
	239	12	30	180	14	28	196	69	16
	200	9	28	223	8	39	178	28	6

### Sheet: Table 2
Table 2: PAR Loop axis measurements of WT males (in µm) (for Figure 2B and S3).
	Mouse 1 (Figure S3)
	Leptonema/Early-mid zygonema			Late zygonema			Early pachynema			Mid pachynema
	REC114 length	Max distance PARb to SYCP3 end	PARb signal extension	REC114 length	Max distance PARb to SYCP3 end	PARb signal extension	REC114 length	Max distance PARb to SYCP3 end	PARb signal extension	REC114 length	Max distance PARb to SYCP3 end	PARb signal extension
	0.48	0.67	0.39	0.92	0.96	0.35	0.85	0.93	0.44	0	0.74	1.43
	0.61	0.74	0.65	0.71	0.78	0.52	0.55	0.83	0.56	0	0.55	1.16
	0.94	0.77	0.42	0.69	0.83	0.49	0.45	0.51	0.84	0	0.7	1.16
	0.41	0.58	0.39	1.03	0.97	0.27	0.81	0.92	0.44	0	0.44	1.12
	0.45	0.58	0.36	0.91	0.94	0.39	0.46	0.46	1.02	0	0.7	0.9
	0.5	0.68	0.53	0.88	1.06	0.49	0.68	0.99	0.35	0	0.46	0.85
	0.56	0.56	0.54	0.9	0.99	0.9	0.66	0.76	0.89	0	0.58	0.66
	0.5	0.61	0.45	0.46	1.05	0.67	0.88	0.88	0.41	0	0.54	0.61
	0.6	0.6	0.47	0.78	0.74	0.65	0.58	0.86	0.53	0	0.43	0.96
	0.67	0.81	0.51	0.76	0.85	0.68	0.59	0.79	0.77	0	0.54	1.42
	0.67	0.7	0.44	0.54	0.82	0.46	0.43	0.7	1.09	0	0.47	1.17
	0.57	0.65	0.54	1.01	1.01	0.8	0.28	0.42	0.61	0	0.54	0.7
	0.66	0.66	0.4	0.64	0.64	0.43	0.59	0.72	0.95	0	0.59	1.4
	0.59	0.67	0.23	0.84	0.76	0.43	0.82	1.13	1.53	0	0.55	1.03
	0.64	0.75	0.39	0.86	0.52	0.42	0	0.65	1.06	0	0.38	1.17
	0.49	0.64	0.36	0.74	0.74	0.59	0.7	0.81	0.76	0	0.5	1.31
	0.57	0.69	0.53	0.79	1.02	0.48	1.1	1.18	0.33	0.45	0.74	0.56
	0.54	0.73	0.6	0.81	0.9	0.47	0.76	0.89	0.63	0	0.59	1
				0.87	0.91	0.5	0.26	0.42	1.82	0	0.41	0.95
				0.87	0.93	0.5	0.64	0.95	0.76	0	0.55	0.71
				0.98	0.78	0.68	0.76	0.89	0.63	0	0.56	0.89
				1.24	1.34	0.39	0.26	0.42	1.82	0	0.39	1.03
				0.79	0.9	0.3	0.64	0.95	0.76	0	0.37	1.04
				0.91	0.91	0.32				0	0.31	1.34
				0.72	0.84	0.51				0	0.32	0.82
				0.91	0.98	0.44				0.49	0.78	1.38
				0.72	0.76	0.33				0	0.7	1.29
				0.61	0.65	0.95				0	0.6	1.79
				0.66	0.79	0.52				0	0.7	1.28
				0.88	0.82	0.48				0	0.52	1.05
				0.92	0.98	0.56				0	0.45	1.05
				0.68	0.84	0.6
				0.84	0.91	0.65
				0.61	0.74	0.43
				0.97	1.06	0.54
	Mouse 2 (Figure 2B and S3)
	0.62	0.72	0.47	1.2	1.2	0.5	0.87	0.98	0.53	0	0.45	1.56
	0.79	0.56	0.47	0.75	0.87	0.42	0.2	0.28	1.58	0	0.34	2.2
	0.5	0.59	0.48	0.93	0.71	0.6	0.32	0.78	0.77	0	0.53	1.64
	0.62	0.71	0.55	1.01	0.85	0.6	0.43	0.66	0.82	0	0.51	0.95
	0.63	0.5	0.38	0.74	0.73	0.32	0.69	0.76	0.47	0.35	0	1.42
	0.71	0.78	0.59	1.1	1.06	0.69	0	0.46	1.16	0	0.43	1.25
	0.5	0.58	0.61	0.72	0.71	0.4	0	0.51	1.64	0	0.44	1.48
	0.49	0.63	0.64	0.88	0.68	0.36	0.43	0.66	0.82	0	0.35	1.61
	0.48	0.69	0.54	0.74	0.64	0.39	0.69	0.76	0.47	0	0.43	1.38
	0.55	0.47	0.58	1.09	0.76	0.55	0	0.46	1.16	0	0.29	1.03
	0.47	0.63	0.81	0.8	0.71	0.51	0	0.51	1.64	0	0.52	0.86
	0.47	0.63	0.81	0.8	0.74	0.68	0.51	0.74	0.68	0	0.47	1.67
	0.59	0.7	0.53	1.07	0.8	0.7	0.52	0.49	0.79	0.45	0.48	1.89
	0.63	0.47	0.61	0.97	0.96	1	1.02	1.02	0.78	0	0.52	1.2
	0.51	0.74	0.98	0.8	0.71	0.43	0.98	1.09	0.55	0	0.4	1.27
	0.68	0.62	0.6	0.79	0.69	1.19	0.8	0.86	0.63	0	0.51	0.98
	0.6	0.81	0.83	0.84	0.67	0.92	0.87	0.97	0.72	0	0.42	1.19
	0.55	0.58	0.5	0.74	0.73	0.66	0.41	0.7	0.94	0	0.41	1.63
	0.37	0.38	0.44	1.12	0.91	0.46	0.96	0.85	0.97	0	0.23	1.99
	0.51	0.57	0.35	0.99	0.92	0.45	0.85	0.99	0.51	0	0.26	1.48
	0.58	0.55	0.61	0.97	0.67	0.46	0.86	0.86	1.1	0	0.34	2.71
	0.55	0.72	0.33	0.56	0.6	0.81	0.77	0.77	0.7	0	0.42	1.9
	0.69	0.79	0.25	0.83	0.63	0.45	1.34	1.34	0.41	0	0.37	1.3
	0.8	0.64	0.41	0.89	0.69	0.8	1.35	1.39	0.46	0	0.45	1.27
	0.66	0.8	0.42	1	0.74	0.58	1.19	0.86	0.9	0	0.29	1.52
	0.57	0.67	0.35	0.92	0.85	0.64	1.34	1.34	0.41	0	0.55	1.32
	0.89	0.61	0.39	0.72	0.82	0.64	0.75	1.23	0.49	0	0.41	1.82
	0.55	0.57	0.44	0.99	1.07	0.47	1	1	0.65	0	0.4	1.41
	0.71	0.59	0.43	0.9	0.91	0.81	0.41	0.63	1.71	0	0.3	1.26
	0.68	0.61	0.54	0.91	0.93	0.9	0.79	0.81	1.19	0	0.31	1.27
	0.47	0.47	0.35	0.83	0.83	0.72	0.78	0.78	0.91	0	0.37	1.58
	0.61	0.66	1.14	0.8	0.84	0.7	1.55	1.55	0.44	0	0.37	1.67
	0.57	0.53	0.58	0.53	0.56	0.6	0	0.8	1.14	0	0.4	1.15
	0.55	0.53	0.61	0.99	1.15	0.85	0.8	1.1	0.78	0	0.45	1.51
	0.78	0.6	0.73	0.96	0.73	0.4	0.68	0.9	0.72	0	0.34	1.13
	0.74	0.74	0.58	1.12	1.06	0.26	0.66	0.87	0.98	0	0.38	1.33
	0.47	0.5	0.76	0.65	0.45	0.41	0.8	0.97	1	0	0.38	1.7
	0.7	0.47	0.42	0.88	0.65	0.44	0.64	0.69	0.89	0.3	0.29	1.42
	0.62	0.52	0.46	1.14	1.01	0.52	0.63	0.79	0.63	0	0.51	1.58
	0.72	0.98	0.64	0.66	0.56	0.62	1.42	1.13	0.79	0	0.48	1.44
	0.75	0.64	0.41	1.05	0.76	0.36				0	0.3	0.96
	0.74	0.74	0.37	1.17	0.95	0.61				0	0.42	1.08
	0.89	0.83	0.55	1.23	0.68	0.44				0	0.54	1.05
	0.74	0.88	0.46	1.09	0.76	0.71				0.2	0.45	1.03
	0.96	0.96	0.72	0.91	0.99	0.71				0	0.19	1.04
	0.81	0.81	0.55	1.16	1.2	0.42				0	0.35	1.63
	0.56	0.47	0.44	1.32	1.32	0.5				0.3	0.41	1.1
	0.86	0.86	0.39	1.33	1.15	0.58				0	0.41	1.4
	0.8	0.8	0.53	1.29	1.24	0.62				0	0.6	1.15
	0.79	0.79	0.44	1.45	1.58	0.42				0	0.55	1.49
	0.72	0.53	0.43	0.93	0.93	0.68				0	0.55	1.54
	0.76	0.76	0.42	0.94	1.01	0.5				0	0.65	1
	0.82	0.96	0.48	1.15	1.15	0.38				0	0.61	1.02
	0.76	0.78	0.38	1.36	1.29	0.49				0	0.29	1.48
	0.97	1.03	0.5	1.05	0.98	0.58				0	0.52	1.2
	0.64	0.66	0.44	1.49	1.34	0.56				0	0.7	1.32
	0.68	0.85	0.61	1.24	1.28	0.5				0	0.52	0.64
	0.68	0.75	0.67	0.93	0.93	0.5				0	0.48	0.8
	0.74	0.69	0.57	1.15	0.99	0.54				0	0.42	1.91
	0.59	0.76	0.42	0.98	0.98	0.36				0	0.7	0.68
	0.58	0.68	0.34	1.02	0.98	0.42				0	0.75	0.86
	0.6	0.62	0.56	1.23	1.19	0.61				0.4	0.62	1.14
	0.69	0.77	0.36	1.25	1.14	0.51				0	0.56	1.09
	0.7	0.96	0.72	1.25	1.2	0.51				0	0.8	1.75
	0.65	0.7	0.5	0.96	1.13	0.62				0.48	0.64	1.18
	0.75	0.75	0.43	0.85	0.95	0.52				0	0.55	1.87
	0.59	0.79	0.6	0.99	0.89	0.58				0	0.68	1.17
	0.56	0.71	0.56	1.18	1.21	0.48				0	0.61	1.32
	0.75	0.76	0.56	1.14	1.11	0.4				0	0.4	1.01
	0.71	0.86	0.63	0.69	0.69	0.49				0	0.56	0.77
	0.66	0.81	0.46	1.29	1.26	0.44				0	0.63	1.13
	0.6	0.6	0.6	1.31	1.31	0.32				0	0.6	0.79
	0.94	1	0.67	0.94	1.06	0.57				0	0.55	1.28
	0.74	0.91	0.48	0.91	0.91	0.29				0	0.6	1.47
	0.84	0.84	0.56	1.21	1.21	0.41				0	0.78	0.95
	0.79	1	0.45	1.26	1.13	0.38				0	0.73	1.43
	0.58	0.85	0.56	0.87	0.84	0.42
	0.73	0.86	0.37
	0.68	0.85	0.36
	0.58	0.62	0.55
	0.86	1.04	0.52
	0.5	0.59	0.59
	0.85	0.89	0.43
	0.8	0.91	0.59
	0.79	0.79	0.53
	0.89	0.89	0.56
	0.71	0.91	0.42
	0.68	0.78	0.45
	Mouse 3 (Figure S3)
	0.66	0.89	0.55	1.53	1.48	0.49	0.31	0.71	1.15	0	0.43	2.21
	0.52	0.94	0.73	1.49	1.61	0.54	0.54	0.7	1.2	0	0.13	1.74
	0.56	0.83	0.49	1.05	1.05	0.65	0.54	0.76	0.58	0	0.51	1.86
	0.8	0.92	0.53	0.9	0.79	0.53	1.39	1.02	0.51	0	0.6	1.89
	0.56	0.69	0.68	1.29	1.51	0.48	0.88	0.94	0.64	0	0.59	2.1
	0.51	0.78	0.58	1.61	1.8	0.73	1.01	0.9	0.8	0	0.51	1.3
	0.85	0.85	0.76	1.28	1.28	0.36	0.8	1.04	0.55	0.3	0.57	1.28
	0.98	1.16	0.8	1.16	1.3	0.58	0.78	1.03	0.86	0	0.25	1.79
	0.81	0.63	0.49	1.17	1.14	0.7	1.37	1.26	0.56	0	0.63	1.42
	0.72	0.84	0.5	1.14	0.7	1.08	0.83	0.75	0.55	0	0.57	0.9
	0.41	0.51	0.55	1.08	0.64	1.27	0.6	0.9	0.51	0	0.59	1.9
	0.71	0.85	0.48	1.35	0.67	1.15	0.65	0.98	0.72	0	0.44	2.52
	0.82	1.09	0.68	1.32	0.51	0.94	0.72	0.64	1.9	0	0.47	1.25
	0.78	0.78	0.53	1	0.41	0.99	0.79	1.03	0.88	0	0.54	0.75
	0.65	0.91	0.7	1.16	1.1	0.5	1	1.1	0.87	0.35	0.56	1.17
	0.61	0.74	0.57	1.32	1.28	1.1	0.69	0.83	0.78	0	0.37	1.23
	0.73	0.78	0.44	1.35	1.35	0.5	1.09	1.09	0.78	0	0.48	2.11
	0.7	0.82	0.48	1.14	1.14	0.54	0.87	0.87	0.9	0	0.49	2.05
	0.69	0.86	0.61	1.67	1.65	0.53	0.95	0.75	0.96	0	0.34	1.69
	0.6	0.69	0.43	1.21	1.14	0.57	0.87	0.87	1.2	0	0.36	1.25
	0.63	0.7	0.75	1.53	1.33	0.85	0.79	0.88	1.28	0	0.62	1.08
	0.78	0.94	0.41	1.52	1.71	0.65	0.75	1.01	1.3	0	0.52	1.09
	0.74	0.79	0.36	1.41	1.41	0.59	0.7	0.52	1.14	0	0.46	0.87
	1	0.94	0.63	0.74	0.8	0.9	0.55	0.85	1.16	0.4	0.43	2.38
	0.88	0.84	0.52	1.71	1.71	0.43	1.1	0.86	0.76	0	0.31	2.1
	0.42	0.63	0.54	1.43	1.43	0.54	0.53	0.61	0.71	0	0.52	1.93
	0.86	0.89	0.43	1.37	1.36	0.44	0.7	0.73	0.98	0	0.68	1.07
	0.55	0.78	1.18	1.1	1.07	0.38	0.25	0.25	1.21	0	0.39	1.69
	0.6	0.89	0.58	1.04	1.04	0.45	0.97	1.19	1.07	0	0.39	1.45
	0.66	1.04	0.82	1.34	1.27	0.56	0.83	0.69	0.96	0	0.48	1.73
	0.64	0.6	1.3	1.81	1.81	0.48	1.05	1.07	0.62	0	0.58	1.82
	0.72	0.72	0.69	1.45	1.51	0.62	0.87	1.09	0.52	0	0.58	1.82
	1.23	1.1	0.53	0.79	0.94	0.42	0.38	0.38	1.56	0	0.77	1.47
	0.67	0.67	0.53	1.05	1.07	0.62	0.69	0.96	0.93	0	0.38	1.29
	0.72	0.72	0.34	1.09	1.01	0.57	1.05	1.29	1.3	0	0.66	1.57
	0.76	0.76	0.49	1.03	0.93	0.46	0.59	0.59	0.87	0	0.48	2.41
	0.72	0.74	0.41	1.23	1.23	0.41	0.9	0.79	0.76	0	0.63	1.14
	0.51	0.65	0.44	1.35	1.19	0.6	1.72	1.72	0.61	0	0.7	1.4
	0.9	0.9	0.45	1.12	1.2	0.75	1.27	1.27	0.61	0	0.5	0.62
	0.71	0.79	0.55	1.2	1.39	0.67	0.47	0.95	0.92	0	0.59	1.84
	0.6	0.74	0.46	0.91	1.02	0.65	0.61	0.86	0.79	0	0.47	1.25
	0.95	1.03	0.65	1.37	1.37	0.58	0.59	1.02	0.94	0	0.41	2.03
	0.67	0.67	0.65	1.6	1.64	0.69	0.83	1.07	0.97	0	0.55	1.75
	0.58	0.72	0.47	1.2	1.06	0.43	1.12	1.12	0.97	0	0.59	1.43
	0.6	0.6	0.48	1.35	1.35	0.58	0.54	0.54	0.72	0	0.51	1.18
	0.58	0.74	0.6				1.34	1.39	0.45	0	0.53	1.63
							0.89	0.89	0.61	0	0.69	1.06
							0.59	0.68	0.71	0	0.39	1.42
							0.5	0.77	0.94	0	0.46	1.34
							0.53	0.79	0.66	0	0.41	0.93
							0.57	0.75	0.82

### Sheet: Table 3
Table 3: Quantification of mo-2, ANKRD31 and RPA2 fluorescence intensity (in A.U.) in B6 x MSM F1 hybrid males (for Figure 3 and S4E).
	i. B6♀ × MSM♂							ii. MSM♀ × B6♂
	mo-2		ANKRD31		RPA2			mo-2		ANKRD31		RPA2
	X(B6)	Y(MSM)	X(B6)	Y(MSM)	X(B6)	Y(MSM)		X(MSM)	Y(B6)	X(MSM)	Y(B6)	X(MSM)	Y(B6)
	0.47447	0.04774	0.42055	0.0765833	0.35142	0.06484		0.112262	0.6101	0.101603	0.661197	0.0933375	0.55404
	0.35407	0.08905	0.69478	0.09261	0.05654	0.1313		0.133722	0.776653	0.122697	0.66492	0.08208	0.248691
	0.79741	0.09559	0.758827	0.07126	0.19072	0.04227		0.0990375	0.584763	0.0710533	0.664213	0.116594	0.255217
	0.89993	0.10666	0.409077	0.05779	0.55492	0.04799		0.129932	0.56829	0.26388	0.987637	0.108414	0.933831
	0.85043	0.11781	0.589983	0.0909967	0.24696	0.05948		0.0354825	0.919485	0.598993	1.52947	0.046924	0.487891
	0.45008	0.03689	1.03333	0.134307	0.22826	0.05381		0.0582825	0.268983	0.148273	1.67233	0.168841	0.184338
	0.73608	0.13549	0.402193	0.0446733	0.14453	0.12373		0.147516	1.04706	0.10543	0.875557	0.218224	0.6099
	0.95021	0.07909	1.01081	0.106137	0.73817	0.0778		0.0925395	0.325983	0.109657	0.710817	0.0792015	0.26086
	1.58718	0.26708	0.759053	0.0423133	0.59483	0.17113		0.133979	0.577239	0.0738233	0.76144	0.137342	0.498125
	0.73383	0.02154	1.11085	0.0810633	0.52151	0.12628		0.100491	0.880878	0.10627	0.69838	0.085	0.388541
	1.04799	0.19009	0.601853	0.07453	0.65192	0.09563		0.134976	0.664648	0.0838267	0.399663	0.171969	0.27873
	1.12858	0.10526	0.53609	0.0483967	0.4294	0.22735		0.039216	0.292154	0.11083	0.85541	0.085671	0.312047
	0.76338	0.07925	0.39485	0.121543	0.37749	0.07489		0.132326	0.860985	0.193333	0.626667	0.197591	0.424735
	1.60775	0.2371	0.73387	0.04844	0.36066	0.09548		0.129561	0.53828	0.13654	0.371853	0.194968	0.301787
	1.01444	0.10726	0.485767	0.0812067	0.58058	0.07063		0.096273	0.720081	0.0933333	0.70301	0.141018	0.213379
	1.00863	0.1145	1.46167	0.260567	0.54865	0.12649		0.0727605	0.790191	0.121687	0.698203	0.255559	0.410884
	1.37657	0.16085	0.706667	0.0937033	0.88023	0.23963		0.141389	0.949107	0.137253	0.83706	0.123319	0.237975
	0.58442	0.07047	0.876863	0.0494867	0.21402	0.36786		0.073416	0.701328	0.106483	0.96266	0.129881	0.544778
	1.10336	0.17216	0.667253	0.06376	0.4247	0.14066		0.2508	0.716205	0.01923	0.58112	0.243248	0.513884
	0.53792	0.17506	0.477807	0.0561533	0.49506	0.3115		0.374063	1.42973	0.0202633	0.35094	0.499061	1.45202
	0.46096	0.0758	0.425617	0.0388267	0.30845	0.10608		0.102885	0.776026	0.180027	0.769177	0.305919	0.487521
	0.54912	0.05698	0.877093	0.131187	0.2633	0.10441		0.123548	0.66311	0.16372	0.78964	0.601863	1.13599
	0.81242	0.15299	0.656447	0.0816733	0.61769	0.09485		0.172539	0.994707	0.0659867	0.622613	0.184309	0.285285
	0.67928	0.102	0.664467	0.142983	0.29869	0.0592		0.102885	0.776026	0.04424	0.667967	0.205919	0.487521
	0.66165	0.08642	0.676493	0.07239	0.28999	0.06845		0.142671	0.299592	0.0895433	0.658053	0.0973845	0.424992
	0.61782	0.06525	0.49464	0.0296167	0.33653	0.17562		0.0855	0.346019	0.0895833	0.424043	0.051041	0.602376
	0.47425	0.05115	1.23424	0.0858	0.22864	0.09837		0.179664	1.2133	0.0763467	0.67417	0.282321	0.331483
	0.58547	0.03453	0.69822	0.136373	0.37877	0.15884		0.163533	0.680694	0.133337	1.10609	0.211356	0.325043
	0.48764	0.07177	0.913317	0.16504	0.08249	0.35778		0.195738	0.944233	0.128357	0.774073	0.307116	0.425818
	0.78538	0.29116	0.549263	0.0842833	0.04026	0.44411		0.11913	1.16451	0.05227	0.34223	0.056259	0.34143
	0.66326	0.09754	0.452337	0.06275	0.24843	0.11008		0.168691	0.944348	0.0520067	0.770703	0.218795	0.310279
	0.3402	0.03231	1.01741	0.08291	0.25453	0.13837		0.072504	0.417411	0.105913	1.02327	0.110979	0.373208
	1.03018	0.12908	0.464253	0.0606633	0.54537	0.1448		0.164388	1.12615	0.313103	1.13159	0.63384	0.799454
	0.6135	0.07499	0.563187	0.0489667	0.61524	0.18094		0.121467	1.01292	0.0398667	0.81208	0.354135	0.655243
	0.6397	0.09287	0.848343	0.0415433	0.17062	0.11127		0.113259	0.861698	0.0886033	0.815993	0.196108	0.0586815
	0.78672	0.05907	0.337043	0.0661267	0.76947	0.11828		0.176158	0.983792	0.288293	1.24411	0.085	1.14285
			0.409057	0.0719533				0.191092	1.2955	0.0433967	0.641997	0.0636885	0.717801
			0.529853	0.0839367				0.0766365	0.56202	0.02961	0.467963	1.02965	1.05126
			0.192713	0.0227367				0.196137	0.766393	0.149967	1.10644	0.03135	0.329545
			0.763243	0.128563				0.218139	1.06675	0.125393	0.69893	0.407272	0.874522
			0.500967	0.0571233				0.149482	0.959167			0.219393	0.609074
			0.455773	0.0403033				0.152589	0.86298			0.18374	0.0258495
			0.30399	0.0212433				0.202663	0.889856			0.181745	0.635037
			0.241067	0.01308				0.0236835	0.230052			0.061424	0.629052
			0.189517	0.0230933				0.0459705	0.395495			0.369731	0.742197
			0.398217	0.0427133				0.276421	1.20227			0.294405	0.578892
			0.624757	0.153157				0.0874665	0.392987			0.176849	0.509381
			0.742177	0.0669367				0.0343425	0.452723			0.198588	0.791188
			0.945813	0.435733				0.117534	0.942922			0.161624	0.370322
			0.67391	0.11088				0.138681	0.925879			0.1427	0.333137
			0.414283	0.124043				0.141845	1.04418			0.170686	0.369132
			0.91466	0.06132				0.0781185	0.597189			0.545205	0.992264
			0.930507	0.0847067				0.0896895	0.620986			0.0707655	0.133551
			0.44013	0.29086				0.060648	0.228			0.091941	0.362206
			0.38217	0.149743				0.512471	0.815			0.042763	0.0407265
			0.69894	0.07331				0.072333	0.532694			0.138587	0.59508
			0.55953	0.112577				0.054321	0.41268			0.0950475	0.318858
			0.47636	0.0667633				0.0870675	0.585105			0.0667185	0.187274
			0.745903	0.06661				0.111293	0.456798			0.052795	0.197163
			0.88055	0.0598033				0.129077	0.707627			0.208535	0.864918
			0.625017	0.105563				0.047538	0.387999			0.10223	0.326012
			0.472587	0.0592833				0.144666	0.790647			0.231135	0.292581
			0.430353	0.11022				0.0711075	0.320454			0.184025	0.435895
			1.15134	0.0485967				0.061218	0.416841			0.111768	0.876973
			0.51008	0.0486

### Sheet: Table 4
Table 4: Quantification of REC114, ANKRD31, MEI4 and IHO1 foci along unsynapsed axes of leptotene/early zygotene spermatocytes in WT, Rec8-/-, Mei4-/-, Ankrd31-/- and Hormad1-/- mice (for Figure 4A).
	WT				Rec8-/-				Mei4-/-				Ankrd31-/-				Hormad1-/-
	REC114	ANKRD31	MEI4	IHO1	REC114	ANKRD31	MEI4	IHO1	REC114	ANKRD31	MEI4	IHO1	REC114	ANKRD31	MEI4	IHO1	REC114	ANKRD31	MEI4	IHO1
	197	118	178	190	131	210	88	257	18	10	1	216	95	8	180	155	42	12	14	29
	155	184	159	235	221	169	97	297	9	11	1	218	147	18	165	278	12	42	24	17
	123	191	241	236	230	235	275	214	15	10	4	168	170	9	144	333	16	14	21	25
	239	189	182	166	194	230	142	190	16	9	2	229	78	9	189	303	38	5	29	12
	224	107	142	179	90	150	220	218	21	16	10	262	84	18	130	275	10	5	15	50
	193	170	148	324	175	168	158	270	20	28	2	176	96	2	140	179	69	62	20	26
	196	157	126	278	195	156	124	276	10	9	3	201	109	14	131	209	16	5	26	13
	128	222	172	294	149	198	152	219	12	26	13	275	90	17	168	226	19	22	31	18
	127	219	134	181	178	248	213	220	19	20	1	267	117	11	154	392	20	15	20	22
	156	205	138	198	183	202	137	223	19	15	4	308	100	2	121	187	14	13	13	25
	158	166	143	252	141	196	201	221	9	10	4	353	127	3	108	284	13	37	20	18
	220	77	231	165	208	213	100	255	22	20	1	236	116	3	87	176	32	5	28	10
	217	109	204	269	100	251	179	229	22	12	1	270	100	8	140	160	6	5	16	9
	96	114	104	184	104	166	154	246	20	12	1	335	69	4	215	191	29	23	20	17
	180	113	199	164	155	129	114	211	6	14	1	204	102	8	114	252	12	5	21	23
	149	83	125	265	209	175	161	243	19	20	18	332	141	1	167	170	23	12	17	29
	161	111	233	249	118	189	171	282	22	2	4	216	118	2	129	284	8	5	78	71
	209	103	197	268	182	182	215	267	13	16	1	230	101	1	128	312	7	22	10	15
	181	158	142	260	154	148	216	174	21	10	2	268	127	1	175	233	37	7	51	23
	212	110	95	180	222	155	191	260	24	9	9	158	104	8	122	136	16	39	35	39
	165	163	165	187	217	140	121	227	8	6	11	266	82	9	150	236	45	12	56	33
	144	106	130	261	191	135	210	251	19	13	2	309	86	6	144	282	47	30	16	25
	169	101	138	202	141	189	193	197	12	18	2	228	95	1	104	240	19	11	29	41
	101	150	287	269	182	184		213	15	13	4	259	70	2	101	279	11	7	17	22
	144	215	149	222	134	136		253	20	10	3	320	99	6	76	338	14	42	16	30
	150	122	132	134	168	180		202	27	20	4	317	83	11	131	325	11	9	17	38
	123	163	136	271	203	137		180	17	15	5	201	115	4	139	288	10	11	13	18
	136	161	191	246	144	121		235	16	7	2	338	121	1	137	359	11	56	20	52
	123	107	117	276	244			192	22	4	2	260	102	14	88	341	15	12	55	31
	152	164	156	231	215			205	27	12	3	285	76	7	120	251	25	8	20	48
	167	182	130	186	148			184	28	13	3	168	135	2	105	329	10	9	14	65
	60	189	160	197	212			254	13	6	1	354	67	3	167	276	11	25	13	91
	105	230	132	246	211			186	8	16	4	288	113	1	102	285	18	31	25	45
	92	140	223	208	160			216	21	18	2	265	157	10	119	352	15	19	55	31
	107	168	176	129	157			219	9	25		245	105	13	113	387	20	65	6	40
	113	184	159	213	241			207	4	11		221	121	2	201	249	10	3	50	63
		95	311	188	209			226	11	6		199	91	7	129	262	51	4	14	42
		151	225	208	185			219	14	20		301	76	9	158	345	62	8	21	28
			138	217	170			216	9	14		304	82	2	131	220	10	31	12	20
			119	300	150			220	15	17		313	69	15	160	228	41	49	8	43
				198	206			190	14	17		270	123	1	136	282	5	12	14	39
				263	187			229	18	9		333	63	4	75	258	12	17	27	14
				190	119			134	14	6		227	69		105	177	8	10	21	51
				268	209			201	15	7		240	150		117	235	12	23	16	37
				224	170			270	13	2		343	122		149	125	8	18	32	14
				300	240			246	31	5		309	145		119	123	15		14	44
				237	214			271	5	14		288	98		79	257	36		8	63
					171			304		6		281			89	220	10		15	61
					166			246		7		188			169	263	13		13	17
					187			237		9		191			135	159	6		17	40
										13		150			61	224	15		12	59
										10		288			158	140	7		13	33
												248			111	134	12		6	31
												230			164	200	18		10	15
												158			180	165	14		7	45
												154			156	245	20		6
												217			126		17		9
												277			126		17		18
												205			132		9		11
												391					34		9
												227					23		20
												262					5		16
												195					22		14
												276							20
												232							16
												203							17
												302							5
												208
												217

### Sheet: Table 5
Table 5: Quantification of REC114 and MEI4 foci along unsynapsed axes of leptotene/early zygotene spermatocytes in 2 additional sets of WT and Ankrd31-/- mice (for Figure S5D).
	2nd set of mice					3rd set of mice
	REC114		MEI4			REC114		MEI4
	WT	Ankrd31-/-	WT	Ankrd31-/-		WT	Ankrd31-/-	WT	Ankrd31-/-
	134	105	143	69		143	124	235	140
	112	95	214	191		189	128	148	131
	184	104	199	116		165	90	236	136
	195	130	140	67		105	124	226	98
	189	166	226	148		109	102	164	148
	107	96	157	176		118	98	149	104
	170	161	212	136		101	100	138	191
	155	87	118	128		97	84	156	112
	222	112	218	151		215	91	94	166
	219	133	222	160		104	171	158	188
	285	191	190	148		138	100	222	180
	166	129	134	122		245	162	172	116
	226	123	172	72		97	184	156	106
	134	153	185	212		139	105	206	196
	89	149	154	94		114	160	178	126
	173	145	240	168		113	106	116	116
	94	113	221	100		83	116	129	114
	255	102	190	228		111	139	178	130
	162	149	232	120		103	93	260	160
	226	145	148	88		158	97	124	170
	137	124	180	156		119	140	176	148
	225	155	220	132		163	91	168	210
	275	139	154	92		106	189	184	128
	101	160	146	130		101	92	221	158
	101	135	204	70		155	150	114	206
	181	93	186	158		217	110	106	190
	182	162	106	140		122	98	184	76
	141	142	154	98		108	58	258	202
	179	135	148	120		142	152	138	148
	81	133	242	224		175	87	103	180
	144	13	118	97		193	96	270	110
	190	109	148	92		117	91	171	142
	85	88	140	188		211	135	266	134
	197	137	182	164		160	156	80	206
	219		100	119		215	76	150	156
	162		110	134		161	107	173	164
	130		138	130		119	72	266	164
	192		218	132		151	88	164	192
	189		143	156		131	187	245	123
	145		298			98	81	196	206
	261		189			152	70	201	210
	147		206			92	136		146
	246		182			170	101		68
	193		187			116	147		196
	119					146	86		136
	202					84	131		246
	266					93	144		201
	224					112	100		104
	169					162	95		184
	211					257	113		158
	163					156	171
	203					169	94
	118					184	131
	216					103	87
	120					123	150
	148					183	128
						99	101
						117	108
						105	94
						163	100
						161	105
						107	118
						164	121
						183	51
						189	59
						262	133
						140	118
						168	126
						182	153
						90	118
						151	149
							108
							97
							106
							142
							93
							94
							107
							101
							159
							111
							108

### Sheet: Table 6
Table 6: PAR loop/axis measurements at late zygonema in WT, Rec8-/-, Mei4-/-, Ankrd31-/- and Hormad1-/- mice (in µm) (for Figure 4B and S5B).
	Mouse 1 for Figure 4B and S5B
	WT			Rec8-/-			Mei4-/-			Ankrd31-/-			Hormad1-/-
	REC114 length	mo-2 length	mo-2 extension	REC114 length	mo-2 length	mo-2 extension	REC114 length	mo-2 length	mo-2 extension	REC114 length	mo-2 length	mo-2 extension	REC114 length	mo-2 length	mo-2 extension
	1.09	1.12	0.35	0.88	1.06	0.68	0	0	1.99	0	0.04	1.67	0.65	0.85	0.57
	1.13	1.13	0.35	0.98	0.96	0.52	0	0.42	1.19	0	0	2.17	0.82	1.02	0.36
	1.02	0.99	0.41	0.47	0.5	0.44	0	0.39	1.44	0	0.08	1.75	0.78	0.69	0.47
	1.03	1.04	0.76	0.55	0.61	0.71	0	0.35	1.76	0	0.16	1.43	0.68	0.67	0.35
	1.06	0.77	0.29	0.62	0.72	0.46	0	0.46	0.89	0	0.21	2.6	1.15	1.17	0.56
	1.15	0.96	0.46	0.81	0.79	0.34	0	0.26	0.82	0	0.15	1.66	0.76	0.91	0.26
	0.9	0.88	0.41	1.32	1.32	0.33	0	0.37	1.89	0	0.12	1.47	0.93	0.83	0.48
	0.95	0.92	0.37	0.79	0.79	0.49	0	0.13	2.16	0	0.25	1.65	1.27	1.04	0.29
	0.91	0.9	0.29	0.85	0.67	0.35	0	0.33	1.27	0	0.04	1.66	0.84	0.8	0.35
	0.87	0.9	0.41	0.75	0.59	0.42	0	0.37	1.65	0	0.3	1.99	0.81	0.61	0.38
	0.87	0.95	0.43	0.67	0.76	0.41	0	0	1.7	0	0.28	1.47	0.82	0.95	0.26
	0.94	0.95	0.44	0.79	0.97	0.38	0	0.41	1.88	0	0.25	1.74	0.7	0.68	0.26
	0.76	0.81	0.44	0.61	0.69	0.46	0	0.35	1.81	0	0.36	2.76	0.72	0.81	0.31
	0.97	0.97	0.5	0.69	0.72	0.34	0	0.48	1.69	0	0.25	2.06	0.55	0.8	0.38
	0.92	0.98	0.41	0.51	0.53	0.27	0	0.33	1.27	0	0	1.67	0.59	0.7	0.34
	1.17	1.12	0.54	0.68	0.68	0.28	0	0.37	2.03	0	0.41	1.91	0.65	0.73	0.4
	0.57	0.6	0.28	0.96	0.96	0.34	0	0.35	1.51	0	0.2	2.07	0.63	0.69	0.26
	1.17	1.17	0.51	1.18	1.06	0.39	0	0.42	1.61	0	0.42	1.34	0.53	0.65	0.29
	0.9	0.91	0.55	0.81	0.79	0.34	0	0.3	1.98	0	0	2.34	0.67	0.81	0.41
	1.1	1.05	0.51	0.79	0.76	0.63	0	0.43	1.92	0	0	1.38	0.68	0.77	0.35
	0.87	0.88	0.54	0.85	0.87	0.53	0	0.34	1.67	0	0.59	1.25	0.98	0.95	0.34
	1.05	1.09	0.55	0.75	0.72	0.29	0	0.2	1.53	0	0.05	1.31	0.67	0.73	0.51
	1.22	1.26	0.5	0.82	0.91	0.36	0	0	2.45	0	0.17	2.03	0.86	0.85	0.23
	0.85	0.97	0.48	0.82	0.93	0.44	0	0.38	2.48	0	0	1.15	0.7	0.77	0.3
	1.25	1.22	0.47	0.86	0.73	0.58	0	0.29	2.92	0	0.32	2.25	0.79	0.79	0.36
	1.15	1.01	0.54	0.81	0.81	0.43	0	0.19	2.69	0	0	1.87	0.69	0.83	0.33
	1.05	1.05	0.35	0.87	0.73	0.45	0	0.23	1.77	0	0.44	1.9	0.81	0.81	0.33
	1.29	1.29	0.38	1.13	1.13	0.41	0	0.43	2.37	0	0	2.34	0.71	0.62	0.35
	0.68	0.7	0.39	0.92	1.06	0.37	0	0.07	1.67	0	0	3.2	0.81	0.77	0.4
	0.81	0.93	0.29	1.06	0.98	0.31	0	0.25	1.31	0	0.24	1.84	0.77	0.68	0.25
	0.88	1.03	0.53	0.91	0.99	0.3	0	0	2.52	0	0	1.42	0.9	0.9	0.31
	0.67	0.62	0.53	0.42	0.51	0.46	0	0.23	2.41	0	0	2.84	0.77	0.83	0.31
	1.07	1.07	0.48	0.91	0.94	0.52	0	0	1.42	0	0.19	2.83	0.71	0.81	0.28
	0.66	0.94	0.49	1.11	0.99	0.49	0	0.21	1.1	0	0.27	1.3	0.65	0.75	0.39
	1.05	1.08	0.46	1.09	1.09	0.35	0	0.2	1.78	0	0.24	0.78	0.67	0.75	0.31
	0.85	0.81	0.52	0.94	0.87	0.62	0	0.27	1.71	0	0.2	0.85	0.91	0.93	0.38
	1.07	0.99	0.51	0.78	0.75	0.27	0	0	1.55	0	0.24	1.82	0.97	0.97	0.4
	0.9	0.9	0.41				0	0.13	1.2	0	0.33	1.58	0.78	0.97	0.28
	1.04	1.01	0.47				0	0.33	1.52	0	0.39	1.14	1.22	1.11	0.3
	1.36	1.37	0.52				0	0.07	1.52	0	0.44	0.9	0.8	0.78	0.3
	1.28	1.28	0.42				0	0.01	1.06	0	0.41	2.04	0.87	0.93	0.23
	1.06	1.06	0.49				0	0.35	2.39	0	0.31	2.32	0.7	0.71	0.26
	0.91	0.91	0.36				0	0.36	1.46	0	0.6	0.91	1.01	0.97	0.27
	1.24	1.24	0.48				0	0.16	1.47	0	0.39	1.76	0.85	0.85	0.5
	1.06	1.06	0.28							0	0	3.11	0.94	0.85	0.31
	1.03	1.09	0.38							0	0.37	1.98	0.83	0.83	0.32
										0	0.24	2.17	0.89	0.79	0.5
										0	0.37	1.57	0.9	1	0.39
										0	0.31	1.1	1	0.9	0.88
										0	0.21	1.59	0.97	1.1	1
										0	0.28	1.04	0.9	0.8	0.4
										0	0.21	1.53	0.77	0.99	0.39
										0	0.21	1.58	0.93	0.7	0.9
										0	0.34	2.55	0.84	0.98	0.37
										0	0	2.41	0.9	0.85	0.81
										0	0	1.55	1	1.12	0.57
										0	0.28	1.96	0.89	0.79	0.46
										0	0.03	1.26	0.92	0.82	0.7
													0.5	0.5	0.42
													0.4	0.45	0.53
	Mouse 2 for Figure S5B
	1.5	1.35	0.34	0.98	0.83	0.22	0	0.42	1.63	0	0.44	1.04	0.94	1	0.41
	1.41	1.41	0.3	0.73	0.73	0.32	0	0.27	1.53	0	0.16	1.83	0.94	1.05	0.34
	0.97	0.97	0.51	0.69	0.64	0.35	0	0.37	1.56	0	0.24	2.51	0.76	0.88	0.32
	0.94	0.94	0.38	0.84	0.6	0.3	0	0.4	1.61	0	0.3	1.73	0.87	0.94	0.45
	1.49	1.52	0.38	0.84	0.78	0.29	0	0.48	1.47	0	0.45	2	1.18	1.14	0.31
	0.83	1.16	0.47	0.86	0.67	0.34	0	0.4	1.13	0	0	1.55	0.83	0.89	0.46
	0.96	0.96	0.35	0.81	0.81	0.37	0	0.39	1.04	0	0.13	0.89	0.74	0.81	0.29
	1.3	0.98	0.38	0.91	0.91	0.28	0	0.42	1.61	0	0.21	1.49	0.87	0.81	0.35
	1.15	1.43	0.35	0.83	0.7	0.21	0	0.39	1.46	0	0.13	2.42	0.99	0.91	0.34
	1.02	0.92	0.47	0.73	0.73	0.28	0	0.09	1.6	0	0.24	1.54	1.02	1.02	0.55
	0.95	1.04	0.48	0.91	0.98	0.39	0	0.38	1.98	0	0.55	1.27	0.83	0.83	0.4
	0.94	1.02	0.39	1.01	1.06	0.4	0	0.22	1.87	0	0.25	1.68	0.94	0.82	0.41
	0.93	1.01	0.3	0.8	0.8	0.34	0	0.07	1.48	0	0.27	1.37	0.86	0.86	0.34
	0.98	0.89	0.46	0.92	0.92	0.31	0	0.32	2.16	0	0.42	1.26	0.84	0.87	0.37
	0.85	0.96	0.35	0.73	0.73	0.34	0	0.25	1.98	0	0.48	0.95	0.91	1.03	0.55
	0.98	0.77	0.39	0.9	0.77	0.21	0	0.1	0.95	0	0.67	1.28	0.79	0.71	0.48
	1.27	1.35	0.43	1.01	1.01	0.45	0	0.07	1.69	0	0.1	1.39	0.79	0.94	0.39
	1.08	1.15	0.33	1.37	1.29	0.33	0	0.43	1.66	0	0.14	1.27	0.99	0.99	0.43
	1.22	1.04	0.36	0.84	0.84	0.28	0	0.16	2.15	0	0.28	2.41	0.8	0.8	0.37
	1.25	1.13	0.38	0.94	0.94	0.51	0	0.3	1.56	0	0.19	0.96	0.66	0.66	0.31
				0.8	0.8	0.32	0	0.52	1.97	0	0.43	1.52	0.87	0.84	0.36
				0.79	0.79	0.23	0	0.34	1.71	0	0.11	1.45	1.07	1	0.42
				0.95	0.68	0.37	0	0.33	1.23	0	0	1.35	0.69	0.69	0.52
				0.91	0.81	0.37	0	0.38	2.14	0	0	1.85	0.93	0.93	0.53
				0.88	0.99	0.41	0	0.41	2.32	0	0.43	3.5	0.83	0.83	0.36
				0.86	0.76	0.44	0	0.38	1.4	0	0.45	0.98	0.73	0.73	0.32
				0.78	0.78	0.54	0	0.24	1.52	0	0.4	2.4	0.92	0.92	0.46
				0.83	0.9	0.34	0	0.23	1.46	0	0.36	1.26	0.99	0.99	0.3
				0.72	0.72	0.27	0	0.33	1.26	0	0.24	1.25	1	1	0.44
				0.75	0.85	0.39	0	0.66	1.39	0	0.1	1.89	0.8	0.8	0.37
							0	0.27	1.86	0	0	2.16
							0	0.29	3.3	0	0.03	1.57
							0	0.35	1.39	0	0.17	1.07
							0	0.56	2.11	0	0.44	2.68
							0	0.55	1.84	0	0.45	2.59
										0	0.18	1.24
	Mouse 3 for Figure S5B
	1.85	2.13	0.51	0.87	0.87	0.27	0	0.15	1.49	0	0.37	1.51	0.88	0.88	0.36
	0.8	0.76	0.38	1.06	1.06	0.34	0	0.31	1.4	0	0.11	1	1.09	0.96	0.36
	1.5	1.78	0.5	0.69	0.69	0.36	0	0.35	1.32	0	0.42	1.48	1.13	1.13	0.46
	1.24	1.24	0.64	0.78	0.81	0.39	0	0.39	1.15	0	0.19	1.36	1.14	1.14	0.32
	1.39	1.6	0.53	1.13	1.13	0.36	0	0.37	1.54	0	0.42	2.15	0.8	0.8	0.33
	1.27	1.36	0.44	0.87	0.87	0.28	0	0.42	0.92	0	0.38	0.91	1.02	1.02	0.39
	1.23	1.23	0.55	0.92	0.91	0.4	0	0.45	0.97	0	0.43	1.65	0.98	0.91	0.38
	0.96	0.95	0.62	0.78	0.78	0.41	0	0.24	1.44	0	0.36	1.64	1.05	0.95	0.34
	0.96	0.96	0.39	0.87	0.93	0.57	0	0.38	1.83	0	0.29	2.13	0.78	0.78	0.37
	1.14	1.1	0.59	1	0.92	0.38	0	0.34	1.47	0	0.31	1.33	0.95	0.95	0.53
	1.2	1.42	0.42	0.88	0.88	0.41	0	0.32	1.19	0	0.31	1.37	0.71	0.83	0.44
	1.18	1.3	0.55	0.74	0.74	0.32	0	0.39	1.98	0	0.14	1.53	0.92	0.92	0.43
	1.15	1.35	0.62	0.92	1.18	0.32	0	0.42	1.51	0	0	2.22	1.02	1.03	0.47
	1.18	1.43	0.55	0.79	0.68	0.41	0	0.43	2.04	0	0.29	1.61	0.92	0.92	0.34
	1.36	1.45	0.53	0.77	0.65	0.33	0	0.57	1.42	0	0.33	1.54	0.88	0.85	0.37
	1.13	1.25	0.61	0.96	1.02	0.16	0	0.31	1.84	0	0.1	1.35	1.01	0.86	0.48
	1.35	1.46	0.51	1.01	1.28	0.51	0	0.52	1.22	0	0.36	2.31	0.81	0.81	0.36
	1.13	1.13	0.45	1.04	1.01	0.29	0	0.21	1.79	0	0.26	1.11	0.9	0.89	0.36
	1.04	1.03	0.36	0.96	1.04	0.31	0	0.36	1.97	0	0.4	1.93	0.95	1.02	0.42
	1.23	1.3	0.45	0.96	1.12	0.31	0	0.2	1.26	0	0.35	1.7	0.91	0.91	0.47
	1.15	1.21	0.4	0.96	0.91	0.24	0	0.21	2.57	0	0.23	1.42	0.8	0.89	0.48
	1.09	1.06	0.6	0.96	0.94	0.35	0	0.37	2.15	0	0	1.52	0.98	0.96	0.48
	0.83	0.87	0.49	0.99	0.88	0.32	0	0.39	1.95	0	0	1.75	1.22	1.16	0.49
	1.02	1.08	0.62	0.87	0.87	0.36	0	0.52	2.01	0	0.44	1.39	0.96	0.9	0.37
	0.91	0.9	0.57	0.68	0.59	0.27	0	0.21	2.17	0	0.37	2.58	0.77	0.77	0.43
	1.47	1.2	0.38				0	0.45	2.13	0	0.27	1.16	0.88	0.99	0.4
	1.6	1.55	0.33				0	0.26	1.69	0	0.26	2.33
	1.23	1.27	0.53				0	0.28	1.63	0	0.13	1.08
	1.32	1.25	0.35				0	0.37	1.73	0	0.15	2.25
	1.42	1.42	0.37				0	0.57	2	0	0.27	2.79
	0.7	0.7	0.41				0	0.42	1.71	0	0.3	2.42
	0.87	0.98	0.41				0	0.44	1.54	0	0.28	2.15
	1.03	1.03	0.28				0	0.35	1.39
	0.94	0.81	0.27				0	0.56	2.11
	1.05	1.05	0.28				0	0.55	1.84
	1.05	1.05	0.37
	1.08	1.09	0.35
	1.15	1.14	0.31
	1.19	1.11	0.34
	1.02	1.02	0.3
	1.02	1.02	0.3
	0.94	0.82	0.3
	1.16	1.05	0.37
	0.81	0.81	0.36
	0.94	0.92	0.37
	1	0.92	0.29

### Sheet: Table 7
Table 7: Loop-axis organization of the mo-2 region of chr9 in wild type and Ankrd31–/– late-zygotene spermatocytes (for Figure 5B).
	WT			Ankrd31-/-
	REC114 length	mo-2 length	mo-2 extension	REC114 length	mo-2 length	mo-2 extension
	0.74	0.83	0.34	0	0.24	1.71
	0.61	0.61	0.38	0	0.39	1.85
	0.85	0.96	0.41	0	0.19	2.27
	0.97	1.05	0.37	0	0.17	2.87
	0.79	0.55	0.36	0	0.35	1.55
	1.23	1.24	0.33	0	0.33	0.97
	0.71	0.68	0.34	0	0.39	3
	0.9	0.89	0.33	0	0.37	1.92
	0.94	0.88	0.32	0	0.13	1.89
	0.73	0.79	0.36	0	0	2.75
	0.9	0.89	0.34	0	0.41	2.11
	0.84	0.96	0.28	0	0.37	2.49
	0.86	1.12	0.5	0	0.34	1.76
	1.11	0.76	0.86	0	0	2.47
	0.84	0.83	0.73	0	0	0.9
	0.92	1.24	0.96	0	0.49	1.24
	0.79	0.79	0.3	0	0.38	0.8
	0.78	0.72	0.38	0	0.37	1.57
	0.74	0.74	0.28	0	0.52	2.66
	0.61	0.59	0.87	0	0.61	3.34
	0.83	0.83	0.35	0	0.21	2.97
	0.64	0.61	0.46	0	0.4	1.29
	0.61	0.76	0.38	0	0.21	1.16
	0.94	0.94	0.47	0	0.11	3.42
	0.66	0.66	0.44	0	0.28	1.85
	0.74	0.56	0.32	0	0.1	1.44
	0.67	0.67	0.26	0	0.23	2.02
	0.68	0.68	0.26	0	0.22	2.88
	0.62	0.59	0.3	0	0.3	2.09
	0.67	0.76	0.19	0	0.27	2.18
	0.91	1.06	0.46	0	0.46	2.06
	0.75	0.86	0.43	0	0.28	1.74
	0.71	0.7	0.37	0	0.15	2.45
	0.7	0.6	0.36	0	0.16	2.13
	0.74	0.84	0.29	0	0.23	1.81
	0.74	0.7	0.42	0	0.43	2.78
	1.1	0.9	0.54	0	0.3	2.77
	0.93	0.85	0.52	0	0.25	2.53
	0.91	0.95	0.37	0	0.13	1.92
	1.01	0.85	0.49	0	0.24	1.91
	0.8	0.76	0.57
	0.99	0.9	0.38
	0.94	0.96	0.66
	0.86	0.86	0.5
	0.97	0.92	0.54
	0.85	0.8	0.51
	0.87	0.82	0.44
	0.77	0.72	0.57
	0.76	0.8	0.65
	0.89	0.81	0.58
	0.77	0.72	0.36
	0.68	0.6	0.71
	0.85	0.8	0.67
	0.67	0.63	0.44
	0.64	0.65	0.27
	0.73	0.72	0.34
	0.57	0.6	0.34

### Sheet: Table 8
Table 8: RPA2 foci quantification in zygotene (like) and pachytene (like) spermatocytes in WT, Ankrd31-/-, Syce1-/-, Rec8-/- and Hormad1-/- mice (for Figure 5D)
	WT		Ankrd31-/-		Syce1-/-		Rec8-/-		Hormad1-/-
	Zygotene	Pachytene	Zygotene	Pachytene	Zygotene (like)	Pachytene (like)	Zygotene (like)	Pachytene (like)	Zygotene (like)	Pachytene (like)
	97	41	234	110	187	72	124	192	57	52
	104	95	47	98	145	116	99	142	92	55
	75	75	133	137	118	192	193	158	61	56
	130	81	243	126	150	142	119	170	72	40
	59	66	151	104	170	166	203	143	57	80
	124	19	172	122	137	161	80	136	57	35
	120	39	35	165	108	176	115	142	55	28
	127	98	167	51	158	116	95	100	61	52
	141	55	229	102	181	107	144	131	64	78
	147	29	164	91	136	138	201	124	60	50
	141	78	174	148	194	121	166	122	63	34
	138	24	166	120	172	98	245	142	50	30
	141	38	157	126	213	140	187	218	65	63
	191	23	216	83	158	166	136	61	78	71
	209	162	246	170	75	205	178	196	45	77
	167	121	179	98	143	239	210	139	61	65
	152	47	218	45	97	129	151	105	56	49
	180	53	264	125	184	170	137	200	51	68
	185	68	150	98	108	142	222	212	48	43
	189	110	145	123	89	163	173	169	39	43
	197	66	204	125	95	104	145	121	57	59
	245	75	183	71	78	145	157	236	56	41
	194	79	196	109	157	118	195	172	44	63
	202	101	149	146	103	139	127	135	39	42
	209	57	159	61	231	156	192	107	50	28
	180	84	150	65	179	138	228	156	30	23
	162	66	138	82	123	119	188	191	49	22
	202	60	149	124	135	150	204	208	39	29
	209	83	148	119	174	201	189	97	50	23
	202	61	84	160	181	176	116	92	42	28
	169	121	118	125	110	127	189	128	36	23
	165	130	223	109	135	133	214	198	55	28
	150	101	168	93	146	168	155	155	45	31
	140	130	182	82	129	179	147	136	53	45
	120	127	100	52	118	122	177	161	43	19
	125	58	162	142	135	152	143	112	35	28
	186	117	182	130	210	162	80	77	29	45
	166	55	61	111	221	177	191	156	61	65
	232	112	120	185	155	212	169	126	72	42
	163	38	91	170	160	232	118	166	13	48
	225	139	83	145	156		129	141	88	36
	212	126	139	204	130		146	123	12	23
	163	41	72	207			229	132	27	19
	156	54	54	151			213	156	26	12
	160	138	113	185			175	174	18	29
	201	52	89	195			129	53	44	45
	110	72	126	153			159	130	15	25
	163	111	51	204			136	173	51	41
	197	82	45	184			191	231	45	39
	182	150	43	127			169	216	59	24
	196	69	75	190			169	151	61	65
	146	145	87	198			138	128	13	49
	218	153	93	121			220	131	41	22
	237	80	43				145	148	29	15
	144	145	136				148	147	29	14
	253	134					138	166		36
	172	136					110	130		25
	181	168					177	127		27
	108	163					162	96		45
	140	182					203	105		33
	160	152					214	155		55
	180	150					193	161		61
	194	128					165	171		46
	257	196					142	128		28
	105	200					183	141		92
	110						172	159		21
	180									55
	186									102
	219
	220
	150
	82
	121
	86

### Sheet: Table 9
Table 9: Percent of mo-2 regions with RPA2 focus (for Figure 5E).
	WT		Ankrd31-/-		Syce1-/-		Rec8-/-		Hormad1-/-
	Zygotene	Pachytene	Zygotene	Pachytene	Zygotene (like)	Pachytene (like)	Zygotene (like)	Pachytene (like)	Zygotene (like)	Pachytene (like)
	16.6667	100	16.6667	0	50	100	28.5714	66.6667	28.5714	71.4286
	16.6667	100	0	20	33.3333	100	12.5	100	71.4286	100
	14.2857	75	25	20	14.2857	80	28.5714	100	28.5714	100
	50	100	0	0	0	75	28.5714	57.1429	14.2857	100
	75	75	12.5	0	57.1429	75	14.2857	85.7143	50	80
	25	75	16.6667	20	33.3333	100	25	71.4286	12.5	80
	14.2857	75	0	0	28.5714	75	14.2857	71.4286	28.5714	100
	50	100	16.6667	20	42.8571	100	28.5714	71.4286	33.3333	100
	14.2857	100	12.5	25	14.2857	60	0	85.7143	42.8571	83.3333
	25	75	14.2857	40	0	100	12.5	100	28.5714	80
	16.6667	50	25	20	20	100	28.5714	50	28.5714	100
	33.3333	75	16.6667	20	33.3333	100	42.8571	100	33.3333	80
	28.5714	75	0	0	33.3333	100	57.1429	100	50	100
	50	100	16.6667	60	20	100	14.2857	85.7143	50	80
	25	100	12.5	0	0	100	14.2857	85.7143	25	80
	75	75	12.5	0	16.6667	80	0	50	16.6667	100
	0	75	28.5714	0	16.6667	100	37.5	100	16.6667	80
	33.3333	50	25	0	33.3333	75	42.8571	85.7143	16.6667	100
	14.2857	100	0	0	0	50	0	100	50	100
	14.2857	25	0	25	14.2857	100	50	50	28.5714	100
	50	100	0	40	14.2857	100	28.5714	75	12.5	75
	0	75	0	0	0	75	42.8571	71.4286	28.5714	83.3333
	40	75	14.2857	20	33.3333	66.6667	66.6667	85.7143	71.4286	83.3333
	60	75	12.5	40	0	75	28.5714	85.7143	28.5714	100
	14.2857	75	14.2857	20	0	75	42.8571	66.6667	14.2857	100
	14.2857	25	0	0	0	100	37.5	66.6667	50	83.3333
	50	50	0	25	50	75	50	83.3333	12.5	100
	66.6667	50	14.2857	20	14.2857	80	37.5	83.3333	28.5714	100
	16.6667	50	42.8571	40	50	80	33.3333	83.3333	33.3333	66.6667
	50	75	20	20	0	100	71.4286	75	42.8571	100
	33.3333	50	14.2857	0	16.6667	66.6667	16.6667	57.1429	28.5714	71.4286
	16.6667	50	14.2857	0	20	100	12.5	87.5	28.5714	100
	33.3333	75	14.2857	0	12.5	80	16.6667	87.5	33.3333	100
	28.5714	75	14.2857	0	0	100	42.8571	71.4286	50	100
	50	75	14.2857	40	16.6667	60	16.6667	85.7143	50	80
	33.3333	100	16.6667	0	16.6667	60	28.5714	83.3333	25	80
	0	75	40	20	0	60	42.8571	83.3333	16.6667	100
	0	75	14.2857	0	0	60	62.5	100	16.6667	100
	0	75	33.3333	40	12.5	75	16.6667	85.7143	16.6667	83.3333
	50	50	20	20	0	66.6667	50	71.4286	50	80
	80	100	40	20	16.6667		37.5	71.4286	28.5714	100
	40	25	20	0	16.6667		62.5	71.4286	12.5	80
	60	100	20	20			12.5	75	12.5	100
	14.2857	25	0	20			12.5	83.3333	42.8571	80
	50	75	0	20			14.2857	66.6667	16.6667	80
	0	50	20	0			0	83.3333	28.5714	100
	40	75	20	20			33.3333	83.3333	33.3333	80
	40	75	16.6667	40			14.2857	71.4286	33.3333	100
	50	100	40	20			16.6667	85.7143	57.1429	100
	40	25	16.6667	20			0	71.4286	42.8571	100
	40	75	0	40			0	83.3333	0	75
	80	50	33.3333	0			16.6667	57.1429	0	83.3333
	28.5714	50	16.6667	0			28.5714	100	0	83.3333
	33.3333	75	20				25	75	0	100
	66.6667	100	12.5				25	71.4286	16.6667	100
	40	75					16.6667	100		83.3333
	60	50					66.6667	85.7143		100
	16.6667	50					0	75		100
	25	75					33.3333	100		66.6667
	60	100					33.3333	42.8571		100
	60	25					12.5	87.5		66.6667
	66.6667	25					33.3333	100		100
	16.6667	50					28.5714	100		80
	60	75					28.5714	83.3333		83.3333
	60	75					16.6667	75		80
	25						12.5	71.4286		60
	14.2857									80
	33.3333									75
	0
	75
	25
	40
	28.5714
	40

### Sheet: Table 10
Table 10: PAR Loop/axis measurements in WT oocytes (for Figure 6A).
	Leptonema			Zygonema			PAR synapsis (zygonema-pachynema transition)			Pachynema
	REC114 length	Max distance PARb to SYCP3 end	PARb extension	REC114 length	Max distance PARb to SYCP3 end	PARb extension	REC114 length	Max distance PARb to SYCP3 end	PARb extension	REC114 length	Max distance PARb to SYCP3 end	PARb extension
	0.52	0.67	0.65	0.79	1.04	0.51	0.65	0.51	0.59	0.61	0.54	2.25
	0.77	0.84	0.64	1.09	1.35	0.61	0.84	1	1.18	0.31	0.54	1.16
	0.57	0.57	0.77	1.31	1.31	0.56	1.17	1.17	0.37	0.38	0.51	1.46
	0.65	0.51	0.59	0.91	1.04	0.55	1.08	1.08	0.47	0.86	0.86	2.27
	0.51	0.66	0.52	0.86	0.91	0.96	0.82	1.09	0.91	0.58	0.7	1.84
	0.59	0.73	0.45	1.11	1.1	0.58	0.89	1.07	0.86	0.39	0.48	2.21
	0.98	0.8	0.46	0.78	0.85	0.32	0.71	0.79	0.54	0.19	0.19	1.79
	0.51	0.66	0.52	1	1.11	0.36	0.7	0.87	0.87	0.48	0.58	1.65
	1.02	1.07	0.33	0.85	1.07	0.52	0.88	0.85	0.77	0.54	0.61	2.51
	0.54	0.73	0.53	1.26	1.04	0.4	0.91	0.82	0.26	0.44	0.68	1.91
	0.66	0.66	0.31	1.11	0.79	0.52	0.87	0.87	0.66	0.43	0.75	1.25
	0.64	0.64	0.31	1.13	1.04	0.42	0.79	0.79	0.51	0.44	0.62	0.86
	0.48	0.46	0.34	0.92	0.97	0.44	0.86	0.92	1.33	0.31	0.44	1.88
	0.56	0.52	0.46	1.27	1.31	0.43	0.75	0.9	0.75	0.61	0.84	1.06
	0.46	0.59	0.46	0.6	0.66	0.31	1.15	1.3	0.64	0.46	0.59	0.72
	0.62	0.62	0.39	0.92	0.97	0.44	0.85	0.98	0.69	0	0.48	0.92
	0.77	0.56	0.44	0.8	0.7	0.43	0.76	0.98	0.49	0.21	0.29	1.82
	0.43	0.5	0.44	0.88	1.04	0.46	0.87	0.96	0.61	0.29	0.26	1.85
	0.52	0.39	0.35	1.18	1.5	0.4	0.93	0.93	0.65	0.29	0.54	2.18
	0.84	0.87	0.48	1.65	1.42	0.36	1.01	1.01	0.63	0.34	0.35	1.4
	1	0.92	0.51	1.06	1.16	0.47	0.67	0.67	0.42	0.67	0.67	2.39
	0.78	0.69	0.37	1.2	1.2	0.35	0.59	0.71	1.06	0.57	0.62	1.57
	0.87	0.87	0.34	0.94	0.78	0.78	0.71	0.71	0.53	0.47	0.47	2.82
	0.63	0.86	0.28	1.47	1.53	0.57	1.03	1.03	0.87	0.43	0.35	1.38
	0.79	0.79	0.44	0.78	0.71	0.36	0.69	0.88	0.6	0.41	0.4	1.27
	1.27	1.27	0.64	0.95	0.95	0.39	0.6	0.87	0.93	0	0.46	1.97
	1.26	1.36	0.65	1.52	1.52	0.49	1.1	0.89	0.51	0.42	0.69	1.89
	0.91	1.06	0.47	1.29	1.29	0.51	0.92	0.91	0.6	0	0.69	1.87
	0.77	0.77	0.48	1	0.9	0.64	0.75	0.75	0.64	0.3	0.42	2.25
	0.98	0.9	0.49	1.25	1.32	0.42	0.91	0.91	0.45	0.41	0.47	2.38
	0.61	0.78	0.58	1.02	1.02	0.37	0.68	0.68	0.84	0.61	0.61	1.49
	0.94	1.04	0.42	1	0.87	0.43	0.83	0.79	0.49	0	0.51	2
	0.75	0.81	0.52	1.09	1.2	0.84	0.89	0.89	0.57	0.25	0.51	2.01
	0.76	0.94	0.57	1.36	1.47	0.39	0.99	0.99	0.55	0.26	0.5	1.63
	0.68	0.68	0.53	1.27	1.27	0.52	0.69	0.69	1.16	0.33	0.44	1.06
	0.68	0.81	0.63	1.03	0.96	0.6	0.74	0.74	0.64	0	0.65	2.67
	0.78	0.78	0.36	1.05	1.05	0.32	0.87	1.1	0.41	0	0.37	2.67
	0.5	0.5	0.33	1.21	1.16	0.39	1.21	1.21	0.57	0.15	0.45	2.24
	1.05	1.05	0.47	0.96	1.03	0.5	0.99	0.99	0.4	0.38	0.45	0.75
	0.7	0.66	0.48	1.07	1.07	0.42	0.81	0.81	0.65	0.43	0.64	1.8
	0.87	0.63	0.43	1.27	1.27	0.42	0.49	0.78	0.45	0.42	0.46	2.94
	0.76	0.82	0.31	1.16	1.16	0.43	1.08	1.08	0.55	0.56	0.56	1.34
	0.52	0.52	0.49	1	1	0.37	1.22	1.22	0.65	0.33	0.33	2.62
	0.92	0.92	0.43	1	1	0.61				0.24	0.37	1.91
	1.07	1.07	0.44	1.02	0.95	0.42				0.15	0.47	1.55
	0.67	0.84	0.54	0.9	0.9	0.26				1.01	0.84	1.23
	0.73	0.73	0.27	1.17	1.23	0.4				0.68	0.68	1.71
	0.93	0.85	0.44	1.11	1.13	0.59				0.45	0.45	1.24
	0.97	0.84	0.34	1.18	1.18	0.44				0.41	0.41	2.07
	0.9	0.97	0.54	1.22	1.26	0.41				0.41	0.42	1.03
	0.88	1.11	0.39	0.94	1	0.4				0.69	0.69	1.76
	0.48	0.89	0.36	0.9	0.9	0.44				0.23	0.28	2.84
	0.95	1.05	0.37	1.16	1.01	0.61				0.49	0.49	1.53
	1.04	1.04	0.49	1.17	1.22	0.5				0.67	0.67	1.66
	0.76	0.86	0.44	1.09	0.52	0.49				0.7	0.7	2.03
	0.73	0.65	0.45	1.27	1.27	0.3				0.64	0.64	2.5
	1.01	0.85	0.33	0.97	1.1	0.33				0.32	0.45	1.69
	0.74	0.74	0.37	1.15	1.15	0.37				0.55	0.55	0.97
	0.91	1.06	0.45	1.23	1.28	0.86				0.8	0.8	2.04
	0.62	0.67	0.4	1.05	1.22	0.63				0.13	0.46	2.38
	1.1	1.1	0.42	1.14	1.14	0.61				0.29	0.57	1.75
	0.61	0.58	0.53	1.36	1.32	0.41				0.63	0.73	2.97
				1.02	1.02	0.6				0.51	0.55	2.16
				1.09	1.09	0.31				0.62	0.75	1.28
				0.92	1	0.35				0.53	0.63	1.01
				1.11	0.92	0.47				0.37	0.71	2.03
				1.28	1.28	0.47				0.32	0.45	1.6
				1.25	1.17	0.45				0.31	0.73	1.64
				0.94	0.94	0.51				0	0.37	2.3
				0.9	0.9	0.54				0.38	0.61	3.17
				1.03	1.03	0.6				0	0.49	1.89
				1.15	1.07	0.53				0.39	0.64	1.74
				0.7	0.87	0.39				0.54	0.45	1.8
				0.8	0.8	0.29				0.57	0.47	1.6
				1.12	1.12	0.43				0.22	0.37	1.39
				0.81	0.77	0.37				0.33	0.41	1.53
				0.78	0.79	0.33				0.45	0.37	1.2
				1.03	1.03	0.43				0.26	0.34	1.73
				1.07	1.07	0.42				0.34	0.41	1.88
				1.6	1.61	0.33				0.5	0.65	1.23
				1.44	1.52	0.41				0.73	0.63	1.64
				1.33	1.1	0.44				0.57	0.49	2.81
				1.17	1.17	0.33
				1.53	1.35	0.42
